# Delayed protein translocation protects mitochondria against toxic CAT-tailed proteins

**DOI:** 10.1101/2024.11.20.624519

**Authors:** Nils Bertram, Toshiaki Izawa, Felix Thoma, Serena Schwenkert, Nikola Wagener, Christof Osman, Walter Neupert, Dejana Mokranjac

## Abstract

Ribosome-associated quality control (RQC) protects cells against toxic effects of faulty polypeptides produced by stalled ribosomes. However, mitochondria are vulnerable to C-terminal alanyl-and-threonyl (CAT)-tailed proteins that are generated in this process and faulty nuclear-encoded mitochondrial proteins are handled by the recently discovered mitoRQC. Here, we performed a genome-wide screen in yeast to identify additional proteins involved in mitoRQC. We found that Pth2, a peptidyl-tRNA hydrolase in the mitochondrial outer membrane, influences aggregation of CAT-tailed proteins without majorly affecting the CAT-tailing process itself. Peptidyl-tRNA hydrolase activity is essential during this process, yet the activity of Pth2 can be substituted by another peptidyl-tRNA hydrolase, upon proper localization. Our data suggest that Pth2 acts through modulating protein translocation and that mitochondrial proteostasis network is relieved through increased access of CAT-tailed proteins to cytosolic chaperones. Other hits obtained in the screen show that, in general, delayed protein translocation protects mitochondria against toxic CAT-tailed proteins.
