## Supplementary Table S1 for "Delayed protein translocation protects mitochondria against toxic CAT-tailed proteins"

### Sheet: Filtered_results
Filtered results of the genome wide deletion screen
Plate384	WellAddress384	ORFname	GeneStandardName	GeneDescription	Clone 1	Clone 2	Average			Consecutive genes on the same chomosome. Most likely contamination. Results were excluded from analysis
5	B15	YGR033C	TIM21	Nonessential component of the TIM23 complex; interacts with the Translocase of the Outer Mitochondrial membrane (TOM complex) and with respiratory enzymes; may regulate the Translocase of the Inner Mitochondrial membrane (TIM23 complex) activity	12.7099	10.8513	11.7806			Components of the mitochondrial import machinery
1	D9	YML080W	DUS1	Dihydrouridine synthase; member of a widespread family of conserved proteins including Smm1p, Dus3p, and Dus4p; modifies pre-tRNA(Phe) at U17	10.6514	9.46828	10.0598			Components of the RQC pathway
1	D11	YML079W		Non-essential protein of unknown function; has structural resemblance to plant storage and ligand binding proteins (canavalin, glycinin, auxin binding protein) and to some enzymes (epimerase, germin); localizes to the nucleus and cytoplasm	9.44677	10.6514	10.0491			Pth2
1	D1	YML084W		Dubious open reading frame; unlikely to encode a functional protein, based on available experimental and comparative sequence data	10.5537	9.50788	10.0308
9	D15	YPR060C	ARO7	Chorismate mutase; catalyzes the conversion of chorismate to prephenate to initiate the tyrosine/phenylalanine-specific branch of aromatic amino acid biosynthesis	12.2662	7.60464	9.93543
1	B23	YML086C	ALO1	D-Arabinono-1,4-lactone oxidase; catalyzes the final step in biosynthesis of dehydro-D-arabinono-1,4-lactone, which is protective against oxidative stress	9.14563	10.6298	9.88773
1	D15	YML063W	RPS1B	Ribosomal protein 10 (rp10) of the small (40S) subunit; homologous to mammalian ribosomal protein S3A, no bacterial homolog; RPS1B has a paralog, RPS1A, that arose from the whole genome duplication	10.3502	9.27469	9.81245
1	D3	YML083C		Protein of unknown function; transcriptionally regulated by Upc2p via an upstream sterol response element; strong increase in transcript abundance during anaerobic growth compared to aerobic growth; cells deleted for YML083C do not exhibit growth defects in anerobic or anaerobic conditions	9.83396	9.64037	9.73716
1	D5	YML082W		Putative protein predicted to have carbon-sulfur lyase activity; transcriptionally regulated by Upc2p via an upstream sterol response element; green fluorescent protein (GFP)-fusion protein localizes to the nucleus and the cytoplasm; not an essential gene; YML082W has a paralog, STR2, that arose from the whole genome duplication	9.7049	9.44677	9.57584
1	D13	YML078W	CPR3	Mitochondrial peptidyl-prolyl cis-trans isomerase (cyclophilin); catalyzes the cis-trans isomerization of peptide bonds N-terminal to proline residues; involved in protein refolding after import into mitochondria	9.01657	9.64037	9.32847
1	B17	YML089C		Dubious open reading frame; unlikely to encode a functional protein, based on available experimental and comparative sequence data; expression induced by calcium shortage	9.53281	9.12412	9.32847
6	N8	YPL091W	GLR1	Cytosolic and mitochondrial glutathione oxidoreductase; converts oxidized glutathione to reduced glutathione; cytosolic Glr1p is the main determinant of the glutathione redox state of the mitochondrial intermembrane space; mitochondrial Glr1p has a role in resistance to hyperoxia; protein abundance increases in response to DNA replication stress	8.8198	9.63803	9.22892
1	D19	YML061C	PIF1	DNA helicase, potent G-quadruplex DNA binder/unwinder; possesses strand annealing activity; promotes DNA synthesis during break-induced replication; important for crossover recombination; translation from different start sites produces mitochondrial and nuclear forms; nuclear form is a catalytic inhibitor of telomerase; mitochondrial form involved in DNA repair and recombination; mutations affect…	9.14563	8.95204	9.04883
7	H13	YBL057C	PTH2	One of two mitochondrially-localized peptidyl-tRNA hydrolases; negatively regulates the ubiquitin-proteasome pathway via interactions with ubiquitin-like ubiquitin-associated proteins; dispensable for cell growth; see also PTH1	8.19883	9.56751	8.88317
1	B21	YML087C	AIM33	Putative protein of unknown function, highly conserved across species; homolog of human CYB5R4; null mutant displays reduced frequency of mitochondrial genome loss; AIM33 has a paralog, PGA3, that arose from the whole genome duplication	7.98407	9.74792	8.866
8	E3	YKL205W	LOS1	Nuclear pore protein; involved in nuclear export of pre-tRNA and in re-export of mature tRNAs after their retrograde import from the cytoplasm	8.63315	8.53631	8.58473
14	D5	YCR061W		Protein of unknown function; green fluorescent protein (GFP)-fusion protein localizes to the cytoplasm in a punctate pattern; induced by treatment with 8-methoxypsoralen and UVA irradiation	8.07213	8.74371	8.40792
1	J16	YMR195W	ICY1	Protein of unknown function; required for viability in rich media of cells lacking mitochondrial DNA; mutants have an invasive growth defect with elongated morphology; induced by amino acid starvation; ICY1 has a paralog, ICY2, that arose from the whole genome duplication	8.11313	7.91954	8.01634
2	K4	YOR045W	TOM6	Component of the TOM (translocase of outer membrane) complex; responsible for recognition and initial import steps for all mitochondrially directed proteins; promotes assembly and stability of the TOM complex	7.55614	7.35979	7.45797
4	I14	YHL040C	ARN1	ARN family transporter for siderophore-iron chelates; responsible for uptake of iron bound to ferrirubin, ferrirhodin, and related siderophores; protein increases in abundance and relocalizes to the vacuole upon DNA replication stress	6.42375	8.2588	7.34127
10	D2	YJR053W	BFA1	Component of the GTPase-activating Bfa1p-Bub2p complex; involved in multiple cell cycle checkpoint pathways that control exit from mitosis; specifically required when telomeres are damaged, but not for all types of chromosomal DNA damage; phosphorylated by the Polo-like kinase Cdc5p	9.10229	5.37866	7.24048
12	C12	YDL115C	IWR1	RNA polymerase II transport factor, conserved from yeast to humans; also has a role in transporting RNA polymerase III into the nucleus; interacts with most of the RNAP II subunits; nucleo-cytoplasmic shuttling protein; deletion causes hypersensitivity to K1 killer toxin; protein increases in abundance and relocalizes from nucleus to cytoplasm upon DNA replication stress	6.45745	7.55842	7.00793
7	B8	YGL033W	HOP2	Meiosis-specific protein that localizes to chromosomes;preventing synapsis between nonhomologous chromosomes and ensuring synapsis between homologs; complexes with Mnd1p to promote homolog pairing and meiotic double-strand break repair; contains a second intron at the 3' end; heterodimer of Hop2p-Mnd1p stimulates the activity of Dmc1p	6.05456	7.08107	6.56782
4	A2	YGR153W		Putative protein of unknown function	6.21448	6.75586	6.48517
4	B23	YHR049W	FSH1	Putative serine hydrolase; localizes to both the nucleus and cytoplasm; sequence is similar to S. cerevisiae Fsh2p and Fsh3p and the human candidate tumor suppressor OVCA2	5.6709	7.20012	6.43551
14	G10	YMR013W-A		Dubious open reading frame; unlikely to encode a functional protein, based on available experimental and comparative sequence data; completely overlaps the characterized snoRNA gene snR73	7.00181	5.76359	6.3827
7	G9	YPL009C	RQC2	Component of RQC, which mediates nascent chain degradation; RQC (ribosome quality control complex) is a ribosome-bound complex required for degradation of polypeptides arising from stalled translation; recruits alanine- and threonine-charged tRNA to the A site and directs the elongation of nascent chains independently of mRNA or 40S subunits; monitors translation stress and signals this to Hsf1p	7.10389	5.57553	6.33971
9	E22	YML103C	NUP188	Subunit of the inner ring of the nuclear pore complex (NPC); contributes to NPC organization and nucleocytoplasmic transport; homologous to human NUP188	6.89091	5.75339	6.32215
1	D8	YMR151W	YIM2	Dubious open reading frame; unlikely to encode a functional protein, based on available experimental and comparative sequence data; not conserved in closely related Saccharomyces species; 5% of ORF overlaps the verified gene IMP1	5.63945	6.86554	6.25249
7	G11	YPL008W	CHL1	Probable DNA helicase; involved in sister-chromatid cohesion and genome integrity and interstrand cross-link repair; interacts with ECO1 and CTF18; mutants are defective in silencing, rDNA recombination, aging and the heat shock response; FANCJ-like helicase family member; mutations in the human homolog, DDX11/ChLR1, cause Warsaw breakage syndrome	7.01264	5.46147	6.23705
10	M8	YDL242W		Dubious open reading frame; unlikely to encode a functional protein, based on available experimental and comparative sequence data	5.83555	5.94977	5.89266
3	M1	YPL129W	TAF14	Subunit of TFIID, TFIIF, INO80, SWI/SNF, and NuA3 complexes; involved in RNA polymerase II transcription initiation and in chromatin modification; contains a YEATS domain	6.00472	5.50224	5.75348
3	A8	YPL098C	MGR2	Subunit of the TIM23 translocase complex; acts to couple Tim21p with the core Tim23 translocase; provides quality control for insertion of membrane proteins by regulating their release into the inner membrane by the TIM23 complex; absolutely required for mitochondrial import of presequence-containing proteins at elevated temperature; required for viability of cells lacking the mitochondrial genom…	5.83078	5.65685	5.74382
5	K7	YKL011C	CCE1	Mitochondrial cruciform cutting endonuclease; cleaves Holliday junctions formed during recombination of mitochondrial DNA; CCE1 has a paralog, MRS1, that arose from the whole genome duplication	6.24091	5.03401	5.63746
2	K2	YOR044W	IRC23	Putative protein of unknown function; green fluorescent protein (GFP)-fusion localizes to the ER; null mutant displays increased levels of spontaneous Rad52p foci; IRC23 has a paralog, BSC2, that arose from the whole genome duplication	4.70913	6.52533	5.61723
11	L13	YNL070W	TOM7	Component of the TOM (translocase of outer membrane) complex; responsible for recognition and initial import steps for all mitochondrially directed proteins; promotes assembly and stability of the TOM complex	5.3885	5.02237	5.20544
12	H15	YDL020C	RPN4	Transcription factor that stimulates expression of proteasome genes; Rpn4p levels are in turn regulated by the 26S proteasome in a negative feedback control mechanism; RPN4 is transcriptionally regulated by various stress responses; relative distribution to the nucleus increases upon DNA replication stress	4.78306	5.4941	5.13858
6	I16	YLR238W	FAR10	Protein involved in recovery from arrest in response to pheromone; acts in a cell cycle arrest recovery pathway independent from Far1p; interacts with Far3p, Far7p, Far8p, Far9p, and Far11p; potential Cdc28p substrate; FAR10 has a paralog, VPS64, that arose from the whole genome duplication	4.75273	5.04152	4.89713
5	A12	YKL068W	NUP100	FG-nucleoporin component of central core of the nuclear pore complex; contributes directly to nucleocytoplasmic transport and maintenance of the nuclear pore complex (NPC) permeability barrier and is involved in gene tethering at the nuclear periphery; NUP100 has a paralog, NUP116, that arose from the whole genome duplication	4.90227	4.81562	4.85895
13	C6	YMR052W	FAR3	Protein of unknown function; involved in recovery from cell cycle arrest in response to pheromone, in a Far1p-independent pathway; interacts with Far7p, Far8p, Far9p, Far10p, and Far11p; localizes to the endoplasmic reticulum; protein abundance increases in response to DNA replication stress	4.79509	4.05894	4.42702
10	J18	YDL142C	CRD1	Cardiolipin synthase; produces cardiolipin, which is a phospholipid of the mitochondrial inner membrane that is required for normal mitochondrial membrane potential and function; required to maintain tubular mitochondrial morphology and functions in mitochondrial fusion; also required for normal vacuolar ion homeostasis	3.96232	4.53343	4.24787
10	L15	YCR085W		Dubious open reading frame; unlikely to encode a functional protein, based on available experimental and comparative sequence data	4.05369	4.03085	4.04227
