## Supplementary Table S2 for "Delayed protein translocation protects mitochondria against toxic CAT-tailed proteins"

### Sheet: GFP_interactome
P-value	Fold-enrichment	Protein IDs	Majority protein IDs	Protein names	Gene names	id	Symbol color	Symbol type	Symbol size	Show label	Razor + unique peptides 2_1	Razor + unique peptides 2_2	Razor + unique peptides 2_3	Razor + unique peptides 3_1	Razor + unique peptides 3_2	Razor + unique peptides 3_3	Sequence coverage [%]	LFQ intensity 2_1	LFQ intensity 2_2	LFQ intensity 2_3	LFQ intensity 3_1	LFQ intensity 3_2	LFQ intensity 3_3
0.576893	1.54523	P14904	P14904	Vacuolar aminopeptidase 1	APE1	161	Color2 [DarkGray]	1	4		0	1	10	5	11	12	31.5	16.638	17.1483	20.0596	18.422	20.0079	20.0517
1.33414	1.46101	P09032	P09032	Translation initiation factor eIF-2B subunit gamma	GCD1	107	Color2 [DarkGray]	1	4		2	2	1	3	3	1	11.1	16.3128	15.9884	16.5461	18.2428	18.2164	16.7712
0.700356	1.09929	P25294	P25294	Protein SIS1	SIS1	199	Color2 [DarkGray]	1	4		1	2	2	3	3	2	22.2	16.8593	18.4185	19.2479	19.0425	19.5507	19.2305
0.295886	0.858498	P53163	P53163	54S ribosomal protein L12, mitochondrial	MNP1	359	Color2 [DarkGray]	1	4		3	2	1	2	2	3	40.7	19.5098	16.2765	17.2075	17.1686	19.2718	19.129
0.250359	0.63684	P10659	P10659	S-adenosylmethionine synthase 1	SAM1	143	Color2 [DarkGray]	1	4		1	4	1	0	3	3	29.1	16.5805	18.8602	17.0789	16.6841	18.9967	18.7494
0.806552	0.627259	CON__Q9U6Y5	CON__Q9U6Y5			29	Color2 [DarkGray]	1	4		6	5	6	6	6	6	30.5	21.9657	22.1523	23.0907	22.851	23.1421	23.0974
0.353615	0.409058	P15442	P15442	Serine/threonine-protein kinase GCN2	GCN2	164	Color2 [DarkGray]	1	4		7	4	0	1	0	0	8	17.0393	16.926	16.1235	17.5092	16.3355	17.4712
1.03265	0.395517	Q3E757;P0C0W9	Q3E757;P0C0W9	60S ribosomal protein L11-B;60S ribosomal protein L11-A	RPL11B;RPL11A	114	Color2 [DarkGray]	1	4		4	4	4	3	4	4	18.4	21.3059	21.4929	21.8975	22.0069	22.0012	21.8747
0.136293	0.31465	P40018	P40018	Small nuclear ribonucleoprotein-associated protein B	SMB1	311	Color2 [DarkGray]	1	4		3	4	1	1	3	2	28.1	18.5851	18.5273	16.1788	17.4532	18.3793	18.4028
1.10916	0.30359	Q03940	Q03940	RuvB-like protein 1	RVB1	394	Color2 [DarkGray]	1	4		2	2	2	1	1	2	8.4	16.8999	16.7767	17.097	17.2278	17.382	17.0747
0.494496	0.293858	P51998	P51998	54S ribosomal protein YmL6, mitochondrial	YML6	356	Color2 [DarkGray]	1	4		1	3	0	2	2	0	7.7	16.8559	17.4526	16.7229	17.563	17.1928	17.1571
0.869059	0.266926	P26321	P26321	60S ribosomal protein L5	RPL5	210	Color2 [DarkGray]	1	4		8	9	7	7	10	8	44.4	21.7556	21.921	22.2213	22.1487	22.2902	22.2597
1.12659	0.25691	Q02326	Q02326	60S ribosomal protein L6-A	RPL6A	380	Color2 [DarkGray]	1	4		4	4	4	3	4	4	46	20.1789	20.4078	20.513	20.6792	20.6504	20.5409
0.874245	0.256158	P08431	P08431	Galactose-1-phosphate uridylyltransferase	GAL7	105	Color2 [DarkGray]	1	4		6	6	6	6	7	7	28.1	18.7237	18.594	18.9053	18.8903	19.2016	18.8996
0.807915	0.238654	P19414	P19414	Aconitate hydratase, mitochondrial	ACO1	181	Color2 [DarkGray]	1	4		6	4	2	3	3	3	15.2	17.7011	17.5165	17.7322	18.1228	17.7356	17.8074
0.419445	0.213612	P07283	P07283	Phosphomannomutase	SEC53	102	Color2 [DarkGray]	1	4		2	1	2	0	1	2	15.7	17.2004	16.6162	17.2928	17.198	17.2079	17.3442
0.768574	0.210715	P0CX83;P0CX82	P0CX83;P0CX82	60S ribosomal protein L19-B;60S ribosomal protein L19-A	RPL19B;RPL19A	136	Color2 [DarkGray]	1	4		5	7	5	5	7	5	33.3	21.4782	21.7891	21.8789	21.882	21.9943	21.902
0.621488	0.202185	P39939;P39938	P39939;P39938	40S ribosomal protein S26-B;40S ribosomal protein S26-A	RPS26B;RPS26A	306	Color2 [DarkGray]	1	4		2	2	2	2	2	2	20.2	21.5177	21.7733	22.0185	21.9398	21.9616	22.0147
0.610724	0.196238	P33442	P33442	40S ribosomal protein S1-A	RPS1A	257	Color2 [DarkGray]	1	4		2	2	2	3	2	2	46.7	20.116	20.4244	20.6033	20.5358	20.5814	20.6152
1.18585	0.195494	P26784	P26784	60S ribosomal protein L16-A	RPL16A	212	Color2 [DarkGray]	1	4		9	8	9	8	9	7	37.2	21.4421	21.5947	21.6096	21.795	21.8055	21.6324
0.999092	0.190227	P02406	P02406	60S ribosomal protein L28	RPL28	48	Color2 [DarkGray]	1	4		4	3	4	3	3	3	24.2	21.7844	21.9858	22.034	22.1529	22.1872	22.0347
0.188895	0.185674	Q06709	Q06709	Cytoplasmic 60S subunit biogenesis factor REH1	REH1	405	Color2 [DarkGray]	1	4		1	1	1	0	1	1	3	16.3869	15.9625	16.866	16.9745	16.0683	16.7296
0.576014	0.176071	P47098;P0C2I9;P0C2I3;Q12141;P47100;Q03612;Q12273;P0C2I6;Q12269;P0C2J1;Q07793;Q03434;Q04670;Q03855;P0C2I5;Q92393;Q12414;Q04711;P0C2J0;P0C2I2;Q12316;Q99231;Q99337;Q12193;Q03619;Q12088;O13535;O13527;Q92392;Q12085;P0C2I8;P0CX76;P47099;P0CX75;Q12112;P0CX58;Q6Q5H1;P0CX70;P0CX57;P0CX74;P0CX73;P0CX72;P0CX71;O74302;P0CX69;P0CX68;Q03856;P0CX67;P0CX66;P0CX59;Q12485;Q04706;P0CX60;Q12470;Q04214;P0CX65;P0C2I4;…	P47098;P0C2I9;P0C2I3;Q12141;P47100;Q03612;Q12273;P0C2I6;Q12269;P0C2J1;Q07793;Q03434;Q04670;Q03855;P0C2I5;Q92393;Q12414;Q04711;P0C2J0;P0C2I2;Q12316;Q99231;Q99337;Q12193;Q03619;Q12088;O13535;O13527	Transposon Ty1-JR1 Gag-Pol polyprotein;Capsid protein;Ty1 protease;Integrase;Reverse transcriptase/ribonuclease H;Transposon Ty1-PR1 Gag-Pol polyprotein;Capsid protein;Ty1 protease;Integrase;Reverse transcriptase/ribonuclease H;Transposon Ty1-DR6 Gag-Pol polyprotein;Capsid protein;Ty1 protease;Integrase;Reverse transcriptase/ribonuclease H;Transposon Ty1-GR1 Gag-Pol polyprotein;Capsid protein;Ty1…	TY1B-JR1;TY1B-PR1;TY1B-DR6;TY1B-GR1;TY1B-JR2;TY1B-ER1;TY1B-OL;TY1B-LR3;TY1B-GR2;TY1B-PR3;TY1B-DR4;TY1B-ML2;TY1B-MR2;TY1B-DR1;TY1B-LR2;TY1B-OR;TY1B-PL;TY1B-ML1;TY1B-PR2;TY1B-DR5;TY1B-GR3;TY1B-DR3;TY1B-NL2;TY1B-BR;TY1B-ER2;TY1B-LR1;TY1B-H;TY1B-A	118	Color2 [DarkGray]	1	4		10	9	10	8	9	10	15.2	20.4847	20.7282	20.9489	20.861	20.9412	20.8878
1.01797	0.169839	P0C2H7;P0C2H6	P0C2H7;P0C2H6	60S ribosomal protein L27-B;60S ribosomal protein L27-A	RPL27B;RPL27A	116	Color2 [DarkGray]	1	4		4	5	5	4	5	4	40.4	21.7261	21.8647	21.8908	22.0677	22.0443	21.8792
0.558054	0.1621	P0CX26;P0CX25	P0CX26;P0CX25	60S ribosomal protein L43-B;60S ribosomal protein L43-A	RPL43B;RPL43A	121	Color2 [DarkGray]	1	4		1	1	1	1	1	1	19.6	20.4467	20.7805	20.8515	20.7928	20.8981	20.874
0.62196	0.161923	P49167	P49167	60S ribosomal protein L38	RPL38	352	Color2 [DarkGray]	1	4		4	4	4	4	4	4	42.3	21.0267	21.3313	21.2155	21.4883	21.3467	21.2242
0.788397	0.161507	P23644	P23644	Mitochondrial import receptor subunit TOM40	TOM40	196	Color2 [DarkGray]	1	4		4	3	4	4	4	4	22	18.0503	18.007	18.0181	18.3223	18.2306	18.007
0.758169	0.159765	P0C2H9;P0C2H8	P0C2H9;P0C2H8	60S ribosomal protein L31-B;60S ribosomal protein L31-A	RPL31B;RPL31A	117	Color2 [DarkGray]	1	4		5	5	3	4	4	4	46.9	20.3769	20.677	20.6079	20.7805	20.6906	20.6699
0.936956	0.153195	P05745;O14455	P05745;O14455	60S ribosomal protein L36-A;60S ribosomal protein L36-B	RPL36A;RPL36B	31	Color2 [DarkGray]	1	4		4	4	4	4	5	3	40	21.4157	21.5671	21.5367	21.6968	21.7416	21.5407
0.575915	0.150815	P06367;P39516	P06367;P39516	40S ribosomal protein S14-A;40S ribosomal protein S14-B	RPS14A;RPS14B	93	Color2 [DarkGray]	1	4		7	7	7	7	7	7	54	21.2788	21.596	21.6253	21.603	21.7212	21.6284
0.996805	0.149535	P29453	P29453	60S ribosomal protein L8-B	RPL8B	225	Color2 [DarkGray]	1	4		9	8	7	5	7	7	46.5	21.5928	21.7093	21.8015	21.8424	21.9171	21.7927
0.975665	0.148223	P05748;P54780	P05748;P54780	60S ribosomal protein L15-A;60S ribosomal protein L15-B	RPL15A;RPL15B	81	Color2 [DarkGray]	1	4		8	8	8	8	8	8	36.8	22.628	22.7228	22.8093	22.9288	22.9031	22.7729
0.718781	0.144886	P05740	P05740	60S ribosomal protein L17-A	RPL17A	78	Color2 [DarkGray]	1	4		5	5	5	4	4	5	36.4	21.4874	21.7003	21.626	21.7299	21.8755	21.643
0.760419	0.143981	P26785	P26785	60S ribosomal protein L16-B	RPL16B	213	Color2 [DarkGray]	1	4		6	5	6	4	5	4	36.9	21.8548	22.0057	21.9658	22.1495	22.1711	21.9377
0.615128	0.143906	P0CX38;P0CX37	P0CX38;P0CX37	40S ribosomal protein S6-B;40S ribosomal protein S6-A	RPS6B;RPS6A	126	Color2 [DarkGray]	1	4		8	7	7	7	9	8	44.9	21.8271	22.1091	22.1162	22.1238	22.2499	22.1105
0.828412	0.143019	P0CX24;P0CX23	P0CX24;P0CX23	60S ribosomal protein L20-B;60S ribosomal protein L20-A	RPL20B;RPL20A	120	Color2 [DarkGray]	1	4		7	10	9	7	10	9	48.8	21.5832	21.7247	21.7545	21.7945	21.9478	21.7491
0.706833	0.142401	P53221	P53221	60S ribosomal protein L26-B	RPL26B	360	Color2 [DarkGray]	1	4		6	7	7	7	8	7	40.9	21.2801	21.5068	21.4652	21.601	21.6368	21.4415
0.129654	0.141567	P41810	P41810	Coatomer subunit beta	SEC26	331	Color2 [DarkGray]	1	4		2	3	0	0	1	0	4	17.1781	16.9438	17.1123	17.7263	16.4415	17.491
0.425112	0.140362	P29311	P29311	Protein BMH1	BMH1	223	Color2 [DarkGray]	1	4		2	2	2	2	2	3	16.5	18.4228	18.1001	18.47	18.5824	18.3166	18.5149
0.418673	0.138978	P05743	P05743	60S ribosomal protein L26-A	RPL26A	79	Color2 [DarkGray]	1	4		2	2	2	2	2	2	40.9	19.4717	19.8046	19.6015	19.8193	19.9098	19.5656
0.687919	0.135649	Q12672;Q02753	Q12672;Q02753	60S ribosomal protein L21-B;60S ribosomal protein L21-A	RPL21B;RPL21A	382	Color2 [DarkGray]	1	4		5	5	5	5	5	5	35	22.0297	22.2358	22.2635	22.3124	22.4003	22.2233
0.795906	0.127447	P0CX50;P0CX49	P0CX50;P0CX49	60S ribosomal protein L18-B;60S ribosomal protein L18-A	RPL18B;RPL18A	132	Color2 [DarkGray]	1	4		3	4	3	4	3	3	21	21.9783	22.0241	22.1087	22.2315	22.2241	22.0379
0.442421	0.125982	P23248	P23248	40S ribosomal protein S1-B	RPS1B	192	Color2 [DarkGray]	1	4		10	11	10	9	10	10	46.7	20.7603	21.0282	21.1595	21.0439	21.1235	21.1585
0.408013	0.125022	P48164	P48164	40S ribosomal protein S7-B	RPS7B	348	Color2 [DarkGray]	1	4		4	4	4	4	5	4	50	19.4379	19.811	19.8195	19.7939	19.8789	19.7706
0.802879	0.12446	P40212	P40212	60S ribosomal protein L13-B	RPL13B	316	Color2 [DarkGray]	1	4		9	8	8	8	9	8	46.2	22.4602	22.6506	22.6055	22.6917	22.773	22.6248
0.668517	0.124197	P36105	P36105	60S ribosomal protein L14-A	RPL14A	270	Color2 [DarkGray]	1	4		8	9	8	9	8	8	51.4	21.359	21.5752	21.5228	21.613	21.7009	21.5158
0.0965423	0.123157	P07248	P07248	Regulatory protein ADR1	ADR1	96	Color2 [DarkGray]	1	4		3	3	3	0	2	2	7.4	16.2559	17.6804	17.1957	17.4732	17.1883	16.8399
0.467583	0.116467	P41058	P41058	40S ribosomal protein S29-B	RPS29B	329	Color2 [DarkGray]	1	4		2	2	2	2	2	2	14.3	19.5809	19.8716	19.8476	19.7929	19.9804	19.8763
0.441119	0.114194	P05750	P05750	40S ribosomal protein S3	RPS3	83	Color2 [DarkGray]	1	4		11	11	12	10	11	12	56.2	21.4104	21.7059	21.7069	21.6262	21.8008	21.7389
0.480341	0.113026	P41805	P41805	60S ribosomal protein L10	RPL10	330	Color2 [DarkGray]	1	4		8	9	8	9	9	8	41.2	22.0965	22.2968	22.3432	22.2623	22.4916	22.3216
0.944943	0.111419	P04456	P04456	60S ribosomal protein L25	RPL25	59	Color2 [DarkGray]	1	4		5	5	5	5	5	5	35.2	21.5915	21.7242	21.7432	21.8062	21.8408	21.7461
0.464255	0.111191	P0CX32;P0CX31	P0CX32;P0CX31	40S ribosomal protein S24-B;40S ribosomal protein S24-A	RPS24B;RPS24A	123	Color2 [DarkGray]	1	4		7	8	8	6	7	8	41.5	20.6625	20.9598	20.8967	20.9031	21.0517	20.8979
0.0883774	0.110985	P32589;P32590	P32589	Heat shock protein homolog SSE1	SSE1	245	Color2 [DarkGray]	1	4		3	1	2	0	0	0	5.8	17.5817	16.6194	17.1715	17.7931	17.3182	16.5943
0.20313	0.108377	P10591;P09435	P10591	Heat shock protein SSA1	SSA1	140	Color2 [DarkGray]	1	4		15	10	11	7	14	14	51.4	19.9542	20.0949	20.2762	19.8897	20.5247	20.2361
0.583256	0.104478	P0CX46;P0CX45	P0CX46;P0CX45	60S ribosomal protein L2-B;60S ribosomal protein L2-A	RPL2B;RPL2A	130	Color2 [DarkGray]	1	4		7	6	7	4	6	7	35	21.6069	21.8281	21.7768	21.8564	21.9092	21.7597
0.408899	0.102736	P14127;P02407	P14127;P02407	40S ribosomal protein S17-B;40S ribosomal protein S17-A	RPS17B;RPS17A	49	Color2 [DarkGray]	1	4		6	7	7	5	7	7	42.6	21.2911	21.5568	21.6131	21.5123	21.6368	21.6201
0.0414169	0.10205	P18239	P18239	ADP,ATP carrier protein 2	PET9	176	Color2 [DarkGray]	1	4		5	5	2	1	2	4	18.9	18.5012	18.349	16.1948	17.0238	18.2825	18.0448
1.00881	0.0978165	P0CX85;P0CX84	P0CX85;P0CX84	60S ribosomal protein L35-B;60S ribosomal protein L35-A	RPL35B;RPL35A	137	Color2 [DarkGray]	1	4		6	5	6	4	5	5	37.5	20.8544	20.9227	20.969	21.0063	21.07	20.9632
0.458555	0.0963675	P24000	P24000	60S ribosomal protein L24-B	RPL24B	197	Color2 [DarkGray]	1	4		4	4	5	4	4	2	21.9	21.8685	22.025	22.0775	22.0233	22.2176	22.0191
0.423571	0.0950235	P05755	P05755	40S ribosomal protein S9-B	RPS9B	84	Color2 [DarkGray]	1	4		10	8	8	6	8	9	43.1	22.0045	22.2555	22.2905	22.2192	22.3308	22.2856
0.341339	0.0936394	P0CX48;P0CX47	P0CX48;P0CX47	40S ribosomal protein S11-B;40S ribosomal protein S11-A	RPS11B;RPS11A	131	Color2 [DarkGray]	1	4		8	8	8	7	6	7	44.2	21.6319	21.86	21.8578	21.7509	22.0376	21.8421
0.66585	0.0917994	P05739	P05739	60S ribosomal protein L6-B	RPL6B	77	Color2 [DarkGray]	1	4		9	8	9	8	9	9	49.4	21.8965	22.0481	21.9978	22.0667	22.1513	21.9998
0.856261	0.0914186	P10664	P10664	60S ribosomal protein L4-A	RPL4A	144	Color2 [DarkGray]	1	4		11	9	11	10	12	11	46.7	22.6634	22.7606	22.7388	22.8063	22.8843	22.7464
0.704285	0.0886027	P14120	P14120	60S ribosomal protein L30	RPL30	156	Color2 [DarkGray]	1	4		3	4	3	3	3	3	56.2	21.6157	21.7389	21.7698	21.7605	21.8623	21.7673
0.573009	0.0800953	P05744	P05744	60S ribosomal protein L33-A	RPL33A	80	Color2 [DarkGray]	1	4		3	3	4	3	3	3	32.7	21.5306	21.669	21.6737	21.6685	21.7859	21.6591
0.199468	0.0771154	P32379	P32379	Proteasome subunit alpha type-5	PUP2	233	Color2 [DarkGray]	1	4		3	3	2	1	2	4	28.8	17.8261	17.8735	18.2264	17.9226	18.04	18.1947
0.371631	0.0754038	Q04013	Q04013	Citrate/oxoglutarate carrier protein	YHM2	395	Color2 [DarkGray]	1	4		3	3	4	2	3	3	19.1	19.3819	19.3024	19.2344	19.4977	19.4018	19.2454
0.250599	0.0743326	P0CX56;P0CX55	P0CX56;P0CX55	40S ribosomal protein S18-B;40S ribosomal protein S18-A	RPS18B;RPS18A	135	Color2 [DarkGray]	1	4		8	7	8	6	8	8	52.1	22.0007	22.242	22.2983	22.1105	22.3564	22.2972
0.247751	0.069472	Q06090	Q06090	54S ribosomal protein L51, mitochondrial	MRPL51	399	Color2 [DarkGray]	1	4		2	2	2	2	2	2	17.1	18.5215	18.5411	18.4071	18.7006	18.6182	18.3593
0.222159	0.0650895	P25443	P25443	40S ribosomal protein S2	RPS2	200	Color2 [DarkGray]	1	4		5	7	7	5	6	6	57.5	21.1023	21.3284	21.3282	21.1661	21.4637	21.3244
0.180504	0.0616779	P0CX52;P0CX51	P0CX52;P0CX51	40S ribosomal protein S16-B;40S ribosomal protein S16-A	RPS16B;RPS16A	133	Color2 [DarkGray]	1	4		5	5	5	5	7	5	48.3	21.4168	21.6895	21.7291	21.5093	21.7953	21.7157
0.231687	0.0604814	P05756	P05756	40S ribosomal protein S13	RPS13	85	Color2 [DarkGray]	1	4		8	7	8	7	7	7	58.3	21.1671	21.4695	21.3912	21.3298	21.4927	21.3868
0.137857	0.0549825	P51401	P51401	60S ribosomal protein L9-B	RPL9B	355	Color2 [DarkGray]	1	4		2	2	1	2	1	2	50.3	20.2467	20.5592	20.6985	20.4383	20.5814	20.6496
0.0657847	0.0548178	P00330;P00331;P38113	P00330	Alcohol dehydrogenase 1	ADH1	32	Color2 [DarkGray]	1	4		6	5	4	3	5	4	19.5	18.7594	19.1164	18.8483	18.593	19.488	18.8075
0.0936663	0.0542386	P02557	P02557	Tubulin beta chain	TUB2	50	Color2 [DarkGray]	1	4		5	7	4	2	4	4	23.6	18.0974	18.5284	18.513	18.1481	18.6616	18.4918
0.138826	0.0536575	P26783	P26783	40S ribosomal protein S5	RPS5	211	Color2 [DarkGray]	1	4		9	10	8	9	10	9	47.1	21.1685	21.5254	21.3964	21.2682	21.6011	21.3819
0.135467	0.0535151	P05759;P0CH09;P0CH08;P0CG63	P05759;P0CH09;P0CH08;P0CG63	Ubiquitin-40S ribosomal protein S31;Ubiquitin;40S ribosomal protein S31;Ubiquitin-60S ribosomal protein L40;Ubiquitin;60S ribosomal protein L40;Polyubiquitin;Ubiquitin	RPS31;RPL40B;RPL40A;UBI4	86	Color2 [DarkGray]	1	4		6	6	6	5	6	6	47.4	21.2557	21.5726	21.425	21.294	21.6824	21.4374
0.0526283	0.0509408	Q03640	Q03640	Tricalbin-3	TCB3	392	Color2 [DarkGray]	1	4		2	2	2	0	1	1	2.5	16.8628	16.3649	16.8149	17.1804	16.8341	16.181
0.352464	0.0454483	Q06217	Q06217	Small nuclear ribonucleoprotein Sm D2	SMD2	401	Color2 [DarkGray]	1	4		3	3	3	3	2	4	39.1	19.8087	19.7353	19.6574	19.825	19.7927	19.7201
0.151563	0.0435193	P07259	P07259	Protein URA2;Glutamine-dependent carbamoyl-phosphate synthase;Aspartate carbamoyltransferase	URA2	99	Color2 [DarkGray]	1	4		30	27	20	15	29	24	26.6	19.6071	19.586	19.6424	19.493	19.8542	19.6189
0.0349513	0.040013	P39517	P39517	ATP-dependent RNA helicase DHH1	DHH1	300	Color2 [DarkGray]	1	4		3	2	2	2	1	2	6.9	17.7876	17.3529	16.9849	17.8831	17.5335	16.8287
0.154277	0.0378068	P05738	P05738	60S ribosomal protein L9-A	RPL9A	76	Color2 [DarkGray]	1	4		7	7	6	6	7	6	50.3	21.045	21.229	21.2489	21.085	21.2963	21.255
0.12186	0.037358	P07281;P07280	P07281;P07280	40S ribosomal protein S19-B;40S ribosomal protein S19-A	RPS19B;RPS19A	101	Color2 [DarkGray]	1	4		5	5	5	4	5	5	45.1	21.7315	22.0921	21.9221	21.9002	22.0335	21.9241
0.102213	0.0355778	P28241	P28241	Isocitrate dehydrogenase [NAD] subunit 2, mitochondrial	IDH2	219	Color2 [DarkGray]	1	4		6	8	6	5	6	6	35.5	18.9066	18.5904	18.8592	18.9128	18.6675	18.8826
0.104109	0.0313021	P02994	P02994	Elongation factor 1-alpha	TEF1	53	Color2 [DarkGray]	1	4		15	11	13	11	13	13	50.7	21.35	21.2836	21.4314	21.1963	21.5323	21.4303
0.103939	0.0308355	P0CX54;P0CX53	P0CX54;P0CX53	60S ribosomal protein L12-B;60S ribosomal protein L12-A	RPL12B;RPL12A	134	Color2 [DarkGray]	1	4		5	5	5	5	5	5	35.8	21.1302	21.4385	21.3192	21.4139	21.2171	21.3493
0.0124662	0.0302111	P13181	P13181	Galactose transporter	GAL2	155	Color2 [DarkGray]	1	4		3	1	2	0	4	2	15	18.1227	16.5777	18.2378	16.4931	18.3823	18.1534
0.0807831	0.0301596	P38701	P38701	40S ribosomal protein S20	RPS20	288	Color2 [DarkGray]	1	4		5	7	7	7	6	7	55.4	20.7211	21.1435	21.0013	20.9258	21.0725	20.9582
0.380734	0.0285346	Q12213;P05737	Q12213;P05737	60S ribosomal protein L7-B;60S ribosomal protein L7-A	RPL7B;RPL7A	75	Color2 [DarkGray]	1	4		9	8	8	8	6	8	42.2	21.616	21.6894	21.6371	21.6724	21.7171	21.6387
0.0613961	0.0263233	Q01855	Q01855	40S ribosomal protein S15	RPS15	377	Color2 [DarkGray]	1	4		3	3	3	2	3	3	30.3	21.7184	22.0504	21.9491	21.7235	22.1057	21.9677
0.0394406	0.0262171	P38249	P38249	Eukaryotic translation initiation factor 3 subunit A	RPG1	284	Color2 [DarkGray]	1	4		3	2	3	2	3	3	9	16.741	17.4782	16.9168	17.1511	17.0272	17.0364
0.0427039	0.0162118	P0CX30;P0CX29	P0CX30;P0CX29	40S ribosomal protein S23-B;40S ribosomal protein S23-A	RPS23B;RPS23A	122	Color2 [DarkGray]	1	4		4	4	4	3	3	4	31.7	21.7933	22.0497	22.0347	21.7824	22.1118	22.0321
0.0475984	0.0123431	P14126	P14126	60S ribosomal protein L3	RPL3	157	Color2 [DarkGray]	1	4		11	13	12	10	11	13	38.2	22.5477	22.7536	22.7474	22.5834	22.7751	22.7272
0.0397184	0.0109609	P38711;P35997	P38711;P35997	40S ribosomal protein S27-B;40S ribosomal protein S27-A	RPS27B;RPS27A	264	Color2 [DarkGray]	1	4		2	2	2	2	2	2	28	21.6394	21.8764	21.6423	21.7742	21.7887	21.6281
0.001109	-0.0011603	Q07362	Q07362	Protein PBP4	PBP4	406	Color2 [DarkGray]	1	4		2	2	1	0	1	2	13	17.521	17.6043	16.8142	17.1589	17.7671	17.0101
0.0112223	-0.0042305	P36516	P36516	54S ribosomal protein L3, mitochondrial	MRPL3	271	Color2 [DarkGray]	1	4		6	4	4	3	2	4	19	18.5751	18.5446	18.3222	18.6647	18.3552	18.4093
0.0434029	-0.0138632	Q3E754	Q3E754	40S ribosomal protein S21-B	RPS21B	428	Color2 [DarkGray]	1	4		4	5	4	5	6	4	69	20.8185	20.9844	20.8964	20.7136	21.0525	20.8916
0.0712942	-0.0195039	P46654;P32905	P46654;P32905	40S ribosomal protein S0-B;40S ribosomal protein S0-A	RPS0B;RPS0A	253	Color2 [DarkGray]	1	4		7	7	7	7	7	6	48	22.1487	22.3513	22.2448	22.0987	22.3614	22.2263
0.0291846	-0.0205498	Q3E792;P0C0T4	Q3E792;P0C0T4	40S ribosomal protein S25-A;40S ribosomal protein S25-B	RPS25A;RPS25B	111	Color2 [DarkGray]	1	4		2	2	3	2	3	3	30.6	20.5373	20.9139	20.8112	20.3445	21.0576	20.7986
0.113886	-0.0219237	P16861	P16861	ATP-dependent 6-phosphofructokinase subunit alpha	PFK1	171	Color2 [DarkGray]	1	4		2	5	4	2	2	2	10	17.8969	17.7102	17.8078	17.7395	17.8719	17.7377
0.349718	-0.0242278	P0CX44;P0CX43	P0CX44;P0CX43	60S ribosomal protein L1-B;60S ribosomal protein L1-A	RPL1B;RPL1A	129	Color2 [DarkGray]	1	4		9	9	8	7	8	7	45.2	21.9144	21.9729	21.9159	21.8697	21.9421	21.9187
0.0857867	-0.0264791	P48589	P48589	40S ribosomal protein S12	RPS12	350	Color2 [DarkGray]	1	4		7	7	7	6	7	7	79.7	21.0699	21.2314	21.139	20.9407	21.2821	21.138
0.0328265	-0.030873	P05749	P05749	60S ribosomal protein L22-A	RPL22A	82	Color2 [DarkGray]	1	4		3	3	3	2	2	3	55.4	20.1195	20.4775	20.882	20.4184	20.0899	20.8781
0.0767507	-0.0383816	P47079	P47079	T-complex protein 1 subunit theta	CCT8	346	Color2 [DarkGray]	1	4		3	4	2	1	4	2	13.6	17.0249	17.3824	17.345	16.9603	17.2571	17.4197
0.0526	-0.0398229	P28274	P28274	CTP synthase 1	URA7	220	Color2 [DarkGray]	1	4		4	3	3	3	5	3	19.2	17.3799	17.5228	17.8503	17.1051	17.7371	17.7913
0.0859011	-0.0414569	P0CX40;P0CX39	P0CX40;P0CX39	40S ribosomal protein S8-B;40S ribosomal protein S8-A	RPS8B;RPS8A	127	Color2 [DarkGray]	1	4		7	7	7	6	7	7	42.5	21.8265	22.0979	21.9924	21.6499	22.1712	21.9713
0.117552	-0.0505129	P04397	P04397	Bifunctional protein GAL10;UDP-glucose 4-epimerase;Aldose 1-epimerase	GAL10	58	Color2 [DarkGray]	1	4		8	9	7	4	10	9	34.2	18.9253	18.7844	18.6408	18.516	18.9749	18.7081
0.0922618	-0.0574096	P25582	P25582	27S pre-rRNA (guanosine(2922)-2-O)-methyltransferase	SPB1	203	Color2 [DarkGray]	1	4		2	2	2	0	1	0	5	16.4239	16.3274	15.905	16.3093	16.3222	15.8526
0.126551	-0.0599957	P16140	P16140	V-type proton ATPase subunit B	VMA2	167	Color2 [DarkGray]	1	4		8	7	8	5	9	6	38.3	18.3526	18.2743	18.5428	18.0213	18.4886	18.4799
0.0796564	-0.0601279	P19358	P19358	S-adenosylmethionine synthase 2	SAM2	180	Color2 [DarkGray]	1	4		5	5	5	2	5	6	27.9	18.8604	19.1796	19.1292	18.5527	19.407	19.0292
0.106651	-0.0692043	P07256	P07256	Cytochrome b-c1 complex subunit 1, mitochondrial	COR1	98	Color2 [DarkGray]	1	4		0	2	0	2	2	1	8.8	17.2443	16.5368	16.8338	16.7662	16.6276	17.0136
0.451146	-0.0692927	Q08745;P46784	Q08745;P46784	40S ribosomal protein S10-A;40S ribosomal protein S10-B	RPS10A;RPS10B	341	Color2 [DarkGray]	1	4		2	1	2	2	2	1	30.5	20.4905	20.5937	20.4254	20.3653	20.5171	20.4194
0.134854	-0.0773703	P27476	P27476	Nuclear localization sequence-binding protein	NSR1	215	Color2 [DarkGray]	1	4		13	14	14	8	12	14	40.6	21.0893	20.632	20.9678	20.4966	20.967	20.9934
0.791547	-0.0783698	P05317	P05317	60S acidic ribosomal protein P0	RPP0	69	Color2 [DarkGray]	1	4		8	9	9	8	9	9	41.3	21.5306	21.6491	21.5197	21.482	21.4582	21.5242
0.296377	-0.0802943	Q3E7Y3;P0C0W1	Q3E7Y3;P0C0W1	40S ribosomal protein S22-B;40S ribosomal protein S22-A	RPS22B;RPS22A	113	Color2 [DarkGray]	1	4		5	3	4	3	5	3	56.9	21.5459	21.7843	21.7019	21.4404	21.7314	21.6194
0.0933686	-0.0808169	P27692	P27692	Transcription elongation factor SPT5	SPT5	216	Color2 [DarkGray]	1	4		5	2	3	0	4	3	7.2	17.5171	17.3521	17.6693	16.842	17.736	17.7181
0.226499	-0.0818946	P0CX42;P0CX41	P0CX42;P0CX41	60S ribosomal protein L23-B;60S ribosomal protein L23-A	RPL23B;RPL23A	128	Color2 [DarkGray]	1	4		6	5	6	5	6	5	46.7	21.51	21.7479	21.7237	21.3397	21.7053	21.6909
0.274597	-0.0938969	P26786	P26786	40S ribosomal protein S7-A	RPS7A	214	Color2 [DarkGray]	1	4		7	7	8	6	8	8	55.3	21.3422	21.5865	21.437	21.1303	21.5124	21.4414
0.787353	-0.0967375	Q07844	Q07844	Ribosome biogenesis ATPase RIX7	RIX7	408	Color2 [DarkGray]	1	4		31	30	24	23	26	26	50.4	21.27	21.2571	21.1064	21.157	21.0915	21.0948
0.302984	-0.0967948	P0CX36;P0CX35	P0CX36;P0CX35	40S ribosomal protein S4-B;40S ribosomal protein S4-A	RPS4B;RPS4A	125	Color2 [DarkGray]	1	4		8	9	8	7	8	7	36	21.9363	22.1165	21.9803	21.6966	22.1026	21.9435
0.240097	-0.109632	P10081	P10081	ATP-dependent RNA helicase eIF4A	TIF1	139	Color2 [DarkGray]	1	4		9	9	9	7	7	8	39.5	20.5936	20.0184	20.2927	20.1747	20.0815	20.3195
0.450935	-0.120037	P00931	P00931	Tryptophan synthase	TRP5	42	Color2 [DarkGray]	1	4		7	4	5	3	4	5	17.3	18.3935	18.0765	18.2539	18.1546	17.9891	18.22
0.165013	-0.121972	P32324	P32324	Elongation factor 2	EFT1	232	Color2 [DarkGray]	1	4		6	8	4	3	5	5	18.4	19.6056	19.8939	19.705	19.0957	19.9737	19.7692
0.441871	-0.148087	P00359;P00358;P00360	P00359;P00358	Glyceraldehyde-3-phosphate dehydrogenase 3;Glyceraldehyde-3-phosphate dehydrogenase 2	TDH3;TDH2	33	Color2 [DarkGray]	1	4		7	7	6	3	6	6	46.7	21.1129	21.0501	20.8259	20.6951	21.0723	20.7773
0.1126	-0.154416	P14540	P14540	Fructose-bisphosphate aldolase	FBA1	158	Color2 [DarkGray]	1	4		3	3	1	1	2	2	15.9	18.3142	18.2858	17.1222	17.1445	18.0917	18.0228
0.641208	-0.155313	P32473	P32473	Pyruvate dehydrogenase E1 component subunit beta, mitochondrial	PDB1	240	Color2 [DarkGray]	1	4		4	4	3	4	4	4	26.5	18.8744	18.8861	18.5645	18.6463	18.6517	18.5611
0.165099	-0.15933	P46655	P46655	Glutamate--tRNA ligase, cytoplasmic	GUS1	339	Color2 [DarkGray]	1	4		3	2	3	2	2	2	12	17.3079	16.4869	17.6444	16.8829	17.2226	16.8558
0.472373	-0.164257	Q00055	Q00055	Glycerol-3-phosphate dehydrogenase [NAD(+)] 1	GPD1	371	Color2 [DarkGray]	1	4		2	2	1	0	2	3	13.3	17.1401	16.8779	16.7396	16.9431	16.6468	16.6749
0.102253	-0.164557	P32501	P32501	Translation initiation factor eIF-2B subunit epsilon	GCD6	242	Color2 [DarkGray]	1	4		4	6	0	1	2	1	16.3	17.7528	17.5651	16.5155	17.8791	17.0766	16.3841
0.525443	-0.164797	P02400	P02400	60S acidic ribosomal protein P2-beta	RPP2B	47	Color2 [DarkGray]	1	4		4	3	3	1	2	2	53.6	19.4688	19.3872	19.0596	19.2491	19.0498	19.1223
0.458138	-0.168494	Q07478	Q07478	ATP-dependent RNA helicase SUB2	SUB2	407	Color2 [DarkGray]	1	4		6	4	5	2	3	5	25.8	19.3874	18.8955	19.1683	18.9527	18.8774	19.1156
0.42071	-0.16976	P06634;P24784	P06634	ATP-dependent RNA helicase DED1	DED1	94	Color2 [DarkGray]	1	4		13	6	10	4	7	7	39.4	19.5459	19.1668	19.2589	18.9005	19.3188	19.243
0.70082	-0.193127	Q3E7X9;P0C0X0	Q3E7X9;P0C0X0	40S ribosomal protein S28-A;40S ribosomal protein S28-B	RPS28A;RPS28B	115	Color2 [DarkGray]	1	4		3	2	2	2	2	2	37.3	21.016	21.066	20.6699	20.7513	20.7281	20.6932
0.274323	-0.203768	P04385	P04385	Galactokinase	GAL1	57	Color2 [DarkGray]	1	4		6	10	6	2	4	7	31.2	19.5843	19.8723	19.5923	18.9298	19.8689	19.6388
1.27221	-0.205065	P05319	P05319	60S acidic ribosomal protein P2-alpha	RPP2A	71	Color2 [DarkGray]	1	4		4	5	4	3	5	4	96.2	20.9544	20.985	20.7661	20.6919	20.6437	20.7547
0.327024	-0.213258	P11484	P11484	Heat shock protein SSB1	SSB1	148	Color2 [DarkGray]	1	4		11	11	8	4	13	9	32.3	19.2836	19.5064	19.218	18.6412	19.501	19.226
0.555308	-0.22525	P15108	P15108	ATP-dependent molecular chaperone HSC82	HSC82	162	Color2 [DarkGray]	1	4		21	16	20	12	15	19	47.2	20.6432	20.1051	20.2788	20.0922	19.9845	20.2746
0.338711	-0.232985	P16387	P16387	Pyruvate dehydrogenase E1 component subunit alpha, mitochondrial	PDA1	168	Color2 [DarkGray]	1	4		2	5	2	2	3	1	26	17.5325	17.6291	16.9571	17.2692	17.3881	16.7625
0.245777	-0.24835	P46367	P46367	Potassium-activated aldehyde dehydrogenase, mitochondrial	ALD4	338	Color2 [DarkGray]	1	4		1	3	2	1	3	2	9.8	17.4784	17.3203	17.5878	16.4352	17.5254	17.6809
0.781389	-0.254388	P00830	P00830	ATP synthase subunit beta, mitochondrial	ATP2	38	Color2 [DarkGray]	1	4		16	16	13	12	13	15	52.4	20.6058	20.5443	20.149	20.1476	20.2681	20.1203
0.212601	-0.256643	P35996	P35996	54S ribosomal protein L38, mitochondrial;54S ribosomal protein L34, mitochondrial	MRPL38	263	Color2 [DarkGray]	1	4		3	2	1	1	1	1	29	17.7352	17.7945	16.8805	16.935	17.9345	16.7708
0.913978	-0.26314	Q02204	Q02204	54S ribosomal protein L13, mitochondrial	MRPL13	378	Color2 [DarkGray]	1	4		3	4	2	1	2	3	28.4	17.9033	18.009	17.7698	17.4023	17.7708	17.7196
0.301365	-0.270632	Q06678	Q06678	54S ribosomal protein L35, mitochondrial	MRPL35	404	Color2 [DarkGray]	1	4		3	3	2	1	2	1	21.3	18.3141	18.331	17.3452	18.0269	17.4598	17.6917
0.816987	-0.286058	P23641	P23641	Mitochondrial phosphate carrier protein;Mitochondrial phosphate carrier protein, N-terminally processed	MIR1	195	Color2 [DarkGray]	1	4		9	4	4	3	3	5	52.7	19.8158	19.5961	19.2766	19.3125	19.1926	19.3252
0.628019	-0.289578	P06169;P26263;P16467	P06169	Pyruvate decarboxylase isozyme 1	PDC1	91	Color2 [DarkGray]	1	4		7	5	4	3	3	3	24.3	19.3313	19.3749	18.923	18.778	19.2192	18.7632
0.108731	-0.299937	P41940	P41940	Mannose-1-phosphate guanyltransferase	PSA1	333	Color2 [DarkGray]	1	4		6	5	5	2	8	8	43.2	18.5796	19.1405	19.5974	16.9121	19.9316	19.5741
0.447411	-0.303079	P07342	P07342	Acetolactate synthase catalytic subunit, mitochondrial	ILV2	103	Color2 [DarkGray]	1	4		3	4	3	1	4	4	12.5	17.8969	17.9385	17.8479	17.0114	17.8988	17.8639
0.522496	-0.304131	P07703	P07703	DNA-directed RNA polymerases I and III subunit RPAC1	RPC40	104	Color2 [DarkGray]	1	4		3	2	0	0	0	1	14.6	16.9369	16.9306	17.5757	16.8046	17.1036	16.6227
0.850381	-0.30786	P53622	P53622	Coatomer subunit alpha	COP1	365	Color2 [DarkGray]	1	4		8	5	5	4	3	7	14.9	18.5417	18.3921	18.259	18.0711	17.8449	18.3532
0.352359	-0.311811	P38631;Q04952	P38631	1,3-beta-glucan synthase component FKS1	FKS1	286	Color2 [DarkGray]	1	4		24	25	15	15	9	13	21.9	20.1478	20.0772	19.2139	19.9207	19.3486	19.2341
0.842776	-0.318332	Q03532	Q03532	ATP-dependent RNA helicase HAS1	HAS1	391	Color2 [DarkGray]	1	4		5	5	3	3	4	4	19.6	18.1421	17.9031	17.6859	17.7462	17.3655	17.6644
0.224881	-0.330758	P32074	P32074	Coatomer subunit gamma	SEC21	231	Color2 [DarkGray]	1	4		4	1	1	1	3	2	10.7	17.7259	17.5933	16.8154	16.0584	17.4175	17.6665
0.145874	-0.346077	P09733	P09733	Tubulin alpha-1 chain	TUB1	108	Color2 [DarkGray]	1	4		2	3	1	1	3	1	17.2	18.697	18.8925	16.946	17.629	19.0076	16.8606
0.758074	-0.350371	P05030;P19657	P05030;P19657	Plasma membrane ATPase 1;Plasma membrane ATPase 2	PMA1;PMA2	68	Color2 [DarkGray]	1	4		15	13	9	8	8	6	28.1	19.4255	18.8368	18.7624	18.7042	18.6783	18.591
0.714089	-0.356682	P07251	P07251	ATP synthase subunit alpha, mitochondrial	ATP1	97	Color2 [DarkGray]	1	4		12	11	7	5	7	7	34.9	19.8129	19.7688	19.1565	19.1039	19.3875	19.1768
0.607691	-0.377016	P00549;P52489	P00549	Pyruvate kinase 1	CDC19	35	Color2 [DarkGray]	1	4		6	8	5	2	6	3	38.4	18.9136	19.2946	18.5551	18.3807	18.9002	18.3513
0.590534	-0.386882	P33759	P33759	37S ribosomal protein S5, mitochondrial	MRPS5	258	Color2 [DarkGray]	1	4		3	4	2	2	1	3	17.3	17.6143	17.7813	17.6091	17.4708	16.7171	17.6561
0.405413	-0.403982	P25626	P25626	54S ribosomal protein IMG1, mitochondrial	IMG1	206	Color2 [DarkGray]	1	4		2	2	3	2	1	2	22.5	18.102	18.0899	18.0004	18.1121	16.8182	18.05
1.34334	-0.414625	P04147	P04147	Polyadenylate-binding protein, cytoplasmic and nuclear	PAB1	56	Color2 [DarkGray]	1	4		6	6	3	3	3	3	16.5	17.786	17.8161	17.4685	17.0954	17.3329	17.3984
0.468516	-0.435666	P28834	P28834	Isocitrate dehydrogenase [NAD] subunit 1, mitochondrial	IDH1	222	Color2 [DarkGray]	1	4		6	2	4	1	3	3	25.3	17.7884	17.4632	17.7171	16.4445	17.5366	17.6806
0.460434	-0.436148	P27929	P27929	37S ribosomal protein NAM9, mitochondrial	NAM9	217	Color2 [DarkGray]	1	4		4	4	2	0	2	1	16.5	16.8569	17.5195	17.5025	16.3159	16.7534	17.5012
0.37375	-0.440236	P32387	P32387	54S ribosomal protein L41, mitochondrial	MRP20	234	Color2 [DarkGray]	1	4		2	3	2	0	2	2	8.4	18.0038	18.0111	17.9747	16.5743	18.1344	17.9601
0.861394	-0.463903	Q12449	Q12449	Hsp90 co-chaperone AHA1	AHA1	421	Color2 [DarkGray]	1	4		7	6	5	1	2	4	40.3	18.4132	17.9253	17.8351	17.3327	17.5241	17.9251
0.339049	-0.46991	P36049	P36049	rRNA-processing protein EBP2	EBP2	267	Color2 [DarkGray]	1	4		4	2	1	2	0	1	10.5	18.435	18.1759	17.1559	18.2404	16.8107	17.3061
0.454049	-0.471423	P40989	P40989	1,3-beta-glucan synthase component GSC2	GSC2	325	Color2 [DarkGray]	1	4		8	7	3	4	4	2	21.7	18.9538	19.0404	17.8263	18.5312	18.0937	17.7813
0.430358	-0.481004	P16474	P16474	78 kDa glucose-regulated protein homolog	KAR2	169	Color2 [DarkGray]	1	4		3	5	3	0	3	2	15.7	18.4315	18.3753	18.2764	16.93	18.4043	18.3058
1.2243	-0.485889	Q02892	Q02892	Nucleolar GTP-binding protein 1	NOG1	384	Color2 [DarkGray]	1	4		10	8	7	2	5	6	20.9	18.7315	18.6979	18.1967	17.9188	18.1045	18.1452
0.62811	-0.490395	P17505	P17505	Malate dehydrogenase, mitochondrial	MDH1	174	Color2 [DarkGray]	1	4		2	2	0	0	0	1	20.4	17.297	17.0707	16.943	16.2358	17.2832	16.3205
0.896813	-0.545703	P33322	P33322	H/ACA ribonucleoprotein complex subunit 4	CBF5	254	Color2 [DarkGray]	1	4		12	11	7	5	4	7	36.2	20.0293	19.8374	19.2772	19.3549	18.8251	19.3267
0.734544	-0.547496	Q04660	Q04660	Ribosome biogenesis protein ERB1	ERB1	397	Color2 [DarkGray]	1	4		5	3	2	2	2	2	12.5	17.6289	16.9813	16.4748	16.5483	16.3374	16.5568
0.549085	-0.549769	P31412	P31412	V-type proton ATPase subunit C	VMA5	229	Color2 [DarkGray]	1	4		5	3	4	2	3	4	21.7	18.0026	17.4056	17.748	16.3709	17.4215	17.7144
1.02271	-0.575072	P28007	P28007	H/ACA ribonucleoprotein complex subunit 1	GAR1	218	Color2 [DarkGray]	1	4		4	5	3	3	3	2	36.1	19.7321	19.4924	18.9471	19.0514	18.6236	18.7713
0.399757	-0.590387	P39730	P39730	Eukaryotic translation initiation factor 5B	FUN12	302	Color2 [DarkGray]	1	4		5	4	0	0	1	0	13.3	18.0435	17.9023	16.3851	17.3753	16.9416	16.2428
0.463521	-0.594137	P40364	P40364	Mitochondrial peculiar membrane protein 1	MPM1	318	Color2 [DarkGray]	1	4		3	4	1	1	1	2	24.2	18.1721	18.1427	17.3294	16.9648	16.6648	18.2321
0.653986	-0.60144	Q08235	Q08235	Ribosome biogenesis protein BRX1	BRX1	411	Color2 [DarkGray]	1	4		3	2	2	2	1	2	11	18.7561	18.513	18.0031	18.3096	17.139	18.0193
0.708599	-0.608809	P53252	P53252	Sphingolipid long chain base-responsive protein PIL1	PIL1	361	Color2 [DarkGray]	1	4		3	3	2	1	1	4	18.9	18.2875	18.0113	18.3581	17.4853	17.0274	18.3179
0.174759	-0.623658	P15646	P15646	rRNA 2-O-methyltransferase fibrillarin	NOP1	166	Color2 [DarkGray]	1	4		5	2	3	1	1	4	26	19.6221	16.5069	19.5535	16.6438	17.5498	19.618
0.760069	-0.631363	P40010	P40010	Nuclear GTP-binding protein NUG1	NUG1	310	Color2 [DarkGray]	1	4		6	5	2	1	2	3	17.7	18.3907	18.3452	17.7702	16.886	17.8576	17.8685
0.544767	-0.654144	P18899	P18899	Stress protein DDR48	DDR48	178	Color2 [DarkGray]	1	4		5	4	4	2	3	1	40.9	17.8365	17.8891	17.9202	17.536	17.9523	16.195
0.398837	-0.655465	P38779	P38779	Proteasome-interacting protein CIC1	CIC1	292	Color2 [DarkGray]	1	4		2	2	1	0	0	0	9.6	18.3365	18.16	16.1996	17.1045	16.6901	16.935
0.329286	-0.6733	Q08208	Q08208	Nucleolar protein 12	NOP12	410	Color2 [DarkGray]	1	4		5	4	1	3	0	1	13.5	18.786	18.4022	16.5839	18.1856	16.491	17.0756
0.874913	-0.682478	P53297	P53297	PAB1-binding protein 1	PBP1	363	Color2 [DarkGray]	1	4		4	6	3	2	3	1	10.5	18.2391	18.3514	18.029	17.7233	18.0066	16.8421
0.95196	-0.688393	Q12460	Q12460	Nucleolar protein 56	NOP56	422	Color2 [DarkGray]	1	4		7	5	3	2	2	4	24.6	19.2727	18.8714	18.5171	18.3231	17.7016	18.5714
0.3844	-0.722682	P38219	P38219	Obg-like ATPase 1	OLA1	283	Color2 [DarkGray]	1	4		6	3	5	1	1	3	34	18.7713	17.1768	18.4467	17.2192	16.4358	18.5718
0.377671	-0.748084	Q12329	Q12329	Heat shock protein 42	HSP42	419	Color2 [DarkGray]	1	4		3	2	0	2	1	0	20.3	18.4347	18.1912	16.6452	18.196	16.1416	16.6893
1.60248	-0.750212	P38712	P38712	ATP-dependent rRNA helicase RRP3	RRP3	290	Color2 [DarkGray]	1	4		2	1	2	0	1	0	9.2	17.0464	17.211	16.8207	16.1341	16.6376	16.0557
0.923155	-0.757556	P16521;P53978	P16521	Elongation factor 3A	YEF3	170	Color2 [DarkGray]	1	4		11	7	4	3	5	5	17.7	19.5346	18.9144	18.2206	18.0307	18.216	18.1503
1.02152	-0.81342	P12687	P12687	54S ribosomal protein L2, mitochondrial	MRP7	152	Color2 [DarkGray]	1	4		3	5	2	1	4	1	20.2	18.1761	18.1605	18.0362	17.2246	17.9925	16.7154
1.07219	-0.818278	P25694	P25694	Cell division control protein 48	CDC48	209	Color2 [DarkGray]	1	4		6	8	3	4	2	4	18.7	18.5515	18.9225	18.0201	17.6876	17.2513	18.1005
0.749759	-0.854665	P32445	P32445	Single-stranded DNA-binding protein RIM1, mitochondrial	RIM1	236	Color2 [DarkGray]	1	4		2	3	2	0	2	2	22.2	18.1424	18.4148	18.2746	16.4447	17.6174	18.2057
0.477881	-0.932144	P0CS90;P39987	P0CS90	Heat shock protein SSC1, mitochondrial	SSC1	119	Color2 [DarkGray]	1	4		10	9	8	2	10	9	28.7	19.3803	19.3986	19.1008	16.6811	19.2806	19.1216
1.80285	-0.934838	P38077	P38077	ATP synthase subunit gamma, mitochondrial	ATP3	282	Color2 [DarkGray]	1	4		2	2	2	1	1	0	9.3	17.7826	17.5265	17.015	16.4138	16.6007	16.5051
0.542671	-0.941465	P02294;P02293	P02294;P02293	Histone H2B.2;Histone H2B.1	HTB2;HTB1	45	Color2 [DarkGray]	1	4		2	3	3	3	1	3	19.1	19.8147	19.3902	19.2977	19.2872	17.0602	19.3308
0.824435	-0.968042	P22147	P22147	5-3 exoribonuclease 1	XRN1	191	Color2 [DarkGray]	1	4		8	14	4	3	2	5	13.5	18.4357	19.2495	17.492	17.5576	17.0396	17.6758
0.681345	-0.971208	P19882	P19882	Heat shock protein 60, mitochondrial	HSP60	182	Color2 [DarkGray]	1	4		11	11	10	2	7	9	35.3	18.5796	18.6621	18.3786	16.2885	18.1147	18.3034
0.695756	-0.973716	P06106	P06106	Protein MET17;O-acetylhomoserine sulfhydrylase;O-acetylserine sulfhydrylase	MET17	89	Color2 [DarkGray]	1	4		2	2	1	1	1	2	7.7	17.8118	17.6316	16.913	16.8124	15.3574	17.2655
1.28025	-1.0291	P32787	P32787	Mitochondrial genome maintenance protein MGM101	MGM101	250	Color2 [DarkGray]	1	4		5	4	2	2	3	2	27.5	18.973	18.9886	18.3545	17.2192	17.7051	18.3045
0.623214	-1.06057	P06168	P06168	Ketol-acid reductoisomerase, mitochondrial	ILV5	90	Color2 [DarkGray]	1	4		5	5	2	2	1	3	22.5	19.2463	19.3135	19.0155	18.9616	16.6133	18.8188
1.33521	-1.0795	P00560	P00560	Phosphoglycerate kinase	PGK1	36	Color2 [DarkGray]	1	4		11	8	6	3	2	5	32.9	19.6021	19.3273	18.8741	18.1779	17.6514	18.7359
0.704651	-1.16476	Q06630	Q06630	Mitochondrial homologous recombination protein 1	MHR1	402	Color2 [DarkGray]	1	4		2	2	1	1	1	1	15.9	18.3336	18.2522	16.0405	16.3883	16.2545	16.4893
0.792598	-1.16595	Q12499	Q12499	Nucleolar protein 58	NOP58	425	Color2 [DarkGray]	1	4		8	5	3	2	1	5	22.7	19.7873	19.1564	18.8493	18.5689	16.8684	18.8579
0.681076	-1.17177	P05318	P05318	60S acidic ribosomal protein P1-alpha	RPP1A	70	Color2 [DarkGray]	1	4		2	2	3	1	2	2	79.2	19.8884	19.879	19.3231	17.0069	19.2444	19.3238
2.51549	-1.22324	P20084	P20084	54S ribosomal protein L33, mitochondrial	MRPL33	184	Color2 [DarkGray]	1	4		2	2	2	1	1	1	26.7	17.8173	17.9076	17.8086	16.995	16.3939	16.475
1.31633	-1.25022	Q12159	Q12159	RNA annealing protein YRA1	YRA1	414	Color2 [DarkGray]	1	4		4	4	1	0	1	0	22.6	19.0177	18.5324	17.6725	17.4922	17.2026	16.7771
0.378457	-1.27156	P38061	P38061	60S ribosomal protein L32	RPL32	281	Color2 [DarkGray]	1	4		2	2	2	1	2	2	16.2	20.861	21.0772	21.1082	16.9271	21.1831	21.1216
4.30411	-1.50427	P00950	P00950	Phosphoglycerate mutase 1	GPM1	44	Color2 [DarkGray]	1	4		6	4	2	1	1	2	51	18.2993	18.2258	18.2007	16.8042	16.5871	16.8218
0.275512	-1.57274	P87262;P40525	P87262;P40525	60S ribosomal protein L34-A;60S ribosomal protein L34-B	RPL34A;RPL34B	322	Color2 [DarkGray]	1	4		1	2	2	2	1	1	20.7	16.7163	21.5292	21.4766	21.6175	16.8815	16.5048
1.05071	-2.10339	P00925;P00924	P00925;P00924	Enolase 2;Enolase 1	ENO2;ENO1	40	Color2 [DarkGray]	1	4		9	5	4	1	2	3	35.2	19.8091	19.0133	19.0033	17.1306	15.6308	18.7541
0.814205	-2.1558	P10622	P10622	60S acidic ribosomal protein P1-beta	RPP1B	142	Color2 [DarkGray]	1	4		2	2	1	1	1	1	47.2	20.1865	20.2323	16.6088	16.7792	17.3145	16.4665
0.628947	-2.31703	P04912;P04911	P04912;P04911	Histone H2A.2;Histone H2A.1	HTA2;HTA1	67	Color2 [DarkGray]	1	4		3	2	1	1	1	1	29.5	20.8968	20.6362	15.8712	17.0886	16.2404	17.1241
