## Supplementary Table S3 for "Delayed protein translocation protects mitochondria against toxic CAT-tailed proteins"

### Sheet: Strains_used_in_the_study
Strain	Origin
BY4742	EUROSCARF
BY4742 vms1Δ::kanMX4	Izawa et al. 2017
BY4742 ltn1Δ::kanMX4	Izawa et al. 2017
BY4742 pth2Δ::HIS3MX6	This study
BY4742 pth1Δ::clonNAT	This study
BY4742 pth2Δ::HIS3MX6 pth1Δ::natNT2	This study
BY4742 vms1Δ::HIS3MX6 ltn1Δ::kanMX4	Izawa et al. 2017
BY4742 vms1Δ::kanMX4 pth2Δ::LEU2	This study
BY4742 vms1Δ::HIS3MX6 ltn1Δ::kanMX4 rqc2Δ::LEU2	Izawa et al. 2017
BY4742 vms1Δ::HIS3MX6 ltn1Δ::kanMX4 pth2Δ::LEU2	This study
BY4742 vms1Δ::HIS3MX6 ltn1Δ::kanMX4 pth1Δ::natNT2	This study
BY4742 vms1Δ::HIS3MX6 ltn1Δ::kanMX4 tom6Δ::LEU2	This study
BY4742 vms1Δ::HIS3MX6 ltn1Δ::kanMX4 tim21Δ::LEU2	This study
BY4742 vms1Δ::HIS3MX6 ltn1Δ::kanMX4 pth2Δ::LEU2 + LEU2::Pth2	This study
BY4742 vms1Δ::HIS3MX6 ltn1Δ::kanMX4 pth2Δ::LEU2 + LEU2::Pth2N-GFP	This study
BY4742 vms1Δ::HIS3MX6 ltn1Δ::kanMX4 pth2Δ::LEU2 + LEU2::TMTom70-Pth2	This study
BY4742 vms1Δ::HIS3MX6 ltn1Δ::kanMX4 pth2Δ::LEU2 + LEU2::Pth2ΔTM	This study
BY4742 vms1Δ::HIS3MX6 ltn1Δ::kanMX4 pth2Δ::LEU2 + LEU2::Pth2D174N	This study
BY4742 vms1Δ::HIS3MX6 ltn1Δ::kanMX4 pth2Δ::LEU2 + LEU2::Pth2N-Pth1	This study
BY4742 vms1Δ::HIS3MX6 ltn1Δ::kanMX4 pth2Δ::LEU2 + LEU2::Pth2N-Pth1H24N	This study
BY4742 +p426_Gal1_NS-mtGFP	This study
BY4742 Pth1-yEGFP	This study
BY4742 vms1Δ::HIS3MX6 ltn1Δ::kanMX4 +p426_Gal1_NS-mtGFP	This study
BY4742 vms1Δ::HIS3MX6 ltn1Δ::kanMX4 pth2Δ::LEU2 +p426_Gal1_NS-mtGFP	This study
BY4742 vms1Δ::HIS3MX6 ltn1Δ::kanMX4 rqc2Δ::LEU2 +p426_Gal1_NS-mtGFP	This study
D273-10b	Neupert Lab strain collection

### Sheet: Plasmids_used_in_the_study
Plasmids	Origin
pSS036_Pth2_500bp	This study
pSS036_TMTom70-Pth2_500bp	This study
pSS036_Pth2N-GFP_500bp	This study
pSS036_Pth2ΔTM_500bp	This study
pSS036_Pth2D174N_500bp	This study
pSS036_Pth2N-Pth1_500bp	This study
pSS036_Pth2N-Pth1H24N_500bp	This study
p416_Gal1_NS-mtGFP	Izawa et al. 2017
p426_Gal1_NS-mtGFP	This study
pYM25	Janke et al. 2004
pFA6a_natNT2	Janke et al. 2004
pFA6a_LEU2	Houseley and Tollervey, 2011
pFA6a_His3MX6	Longtine et al. 1998

### Sheet: Primers_used_in_the_study
Sequence	Primer	Function	Template
CGACCTGCAGCGTACGGAATTCCGAGATGTTCCTCGTCAGACTC	pSSO36_PTH2-500upstream	Cloning WT into pSS036	YPH499_genomic_DNA
CAGCATCACCGACTTCGAATTCGACAAGAAGTTGAAGTTAATG	pSSO36_PTH2-500downstream	Cloning WT into pSS036	YPH499_genomic_DNA
GAGAATCTTTTTAAGCAAGG	Reverse_pth2_integration	Cloning WT into pSS036	pSS036_Pth2WT_500bp
GGTACAAATGATATATACTACGG	Backbone sfGFP Forward	amplifies_pSS036_downstream_area_of_Pth2/also-for_Pth1_construct	pSS036_Pth2WT_500bp
AGGTATATCATTCAATGAAGTG	Backbone sfGFP reverse	amplifies_pss036_backbone_with_Pth2_N-terminal_area/also-for_Pth1_construct	pSS036_Pth2WT_500bp
GTAGTATATATCATTTGTACCTCTATTGTAGAGCTCATCCATG	sfGFP reverse	amplifies_sfGFP_from_Addgene 60907	Addgene_60907
ACTTCATTGAATGATATACCTATGAGCAAAGGAGAAGAAC	sfGFP forward	amplifies_sfGFP_from_Addgene 60907	Addgene_60907
CAATGCCATCCTAACTTCTCCTTTTCCTCGTTGTTGTTG	Tom70_TMconstruct_reverse	amplifies_Tom70_transmembrane_domain	YPH499_genomic_DNA
TAACATGATAACGTCTTTTTAATGAAGAGCTTCATTACAAG	Tom70_TMconstruct_forward	amplifies_Tom70_transmembrane_domain	YPH499_genomic_DNA
TAAAAAGACGTTATCATGTTACTCC	Backbone_pGem4+45_tom70_reverse	amplifies_upstream_area_without-Pth2_startcodon	pSS036_Pth2WT_500bp
TGAGGATTTCTTAGTTGATGATTTTCCTCGTTGTTGTTG	tom70 recloning	amplifies_Pth2_without_first_35aa_with_Tom70_overlapp	pSS036_Pth2WT_500bp
CATTAAAAAGACGTTATCATGTTACTCC	Reverse for N-terminal deletion	amplifies_downstream_area_wit_Pth2_startcodon	pSS036_Pth2WT_500bp
TCATCAACTAAGAAATCCTC	35aa forward	amplifies_dwnstream_area_without_first_35aa/For_N-terminal_deletion	pSS036_Pth2WT_500bp
ATTCATAATGCTGGTAGAACAC	point mutation forward primer	introduces_D174N_point_mutation(GAT => aAT)	pSS036_Pth2WT_500bp
AACTGCTGCATTCACCCC	point mutation reverse primer	amplifies_region_for_D174N_point_mutation	pSS036_Pth2WT_500bp
ACTTCATTGAATGATATACCTCTAGTGCTGACCGGGATAG	Pth1_forward	amplifies_Pth1_without_Presequence	YPH499_genomic_DNA
GTAGTATATATCATTTGTACCCTATGAAATGTACTGAGTCAG	pth1 reverse	amplifies_Pth1_without_Presequence	YPH499_genomic_DNA
CGCTGGTACACGTAACAATGTAGGG	For_H46N_Mut	introduces_H46N_point_mutation(CAC => aAC); additionally_introduces_point_mutation_in_KpnI_cutting_site(silent)(ACC => ACa)	pSS036_Pth2Pth2_500bp
TACTGAGGCTCTGGATTGCCTATCC	Rev_H46N	amplifies_region_for_H46N_point_mutation	pSS036_Pth2Pth2_500bp
CAAAATAGTAGGTAGGAACAAGTCGACTCTAGGCAGATAAGGAAGCGTACGCTGCAGGTCGAC	S1_Pth1_deletion	Deletion_of_Pth1	pFA6a_natNT2
GCAAAGCAAATAGGATGGTAAGTCGGTATTGTTGTTGAAGATGGGATCGATGAATTCGAGCTCG	S2_Pth1_deletion	Deletion_of_Pth1	pFA6a_natNT2/pYM25
CAGAGTGAACCTGCTGCCTGGCGTGCTCTGACTCAGTACATTTCACGTACGCTGCAGGTCGAC	S3_Pth1_tagging	Tagging_of_Pth1	pYM25
ATAAATGCACGTATATCTATACCCGTAGTATATATCATTTGTACCATCGATGAATTCGAGCTCG	S2_Pth2	Deletion_of_Pth2	pFA6a_His3MX6/ pFA6a_LEU2
CTATATTACTTGTTGACAGCGGAGTAACATGATAACGTCTTTTTACGTACGCTGCAGGTCGAC	S1_Pth2	Deletion_of_Pth2	pFA6a_His3MX6/ pFA6a_LEU2
CTTCTCAAGAGAACAAAAACAAAACACAGACAAAATAATTGAAAACGTACGCTGCAGGTCGAC	S1_Tom6	Deletion_of_Tom6	pFA6a_LEU2
TATACAGGTAAGTGAAAAAATCTCAACTATACAAGAACCAACCCCATCGATGAATTCGAGCTCG	S2_Tom6	Deletion_of_Tom6	pFA6a_LEU2
GGTAAAATCATTCGTATATTATTTTCCTGACTCCAAGTTTAAACACGTACGCTGCAGGTCGAC	S1_Tim21	Deletion_of_Tim21	pFA6a_LEU2
CATTTACGAATATTTAAAACCTGAGCAACTCCGTCAAATTTGATCATCGATGAATTCGAGCTCG	S2_Tim21	Deletion_of_Tim21	pFA6a_LEU2
